# Characterizing brain imaging features associated with ADAS-Cog13 sub-scores with 3D convolutional neural networks

**DOI:** 10.1101/2022.03.17.484832

**Authors:** Kaida Ning, Pascale B. Cannon, Jiawei Yu, Srinesh Shenoi, Lu Wang, Alzheimer’s Disease Neuroimaging Initiative, Joydeep Sarkar

**Affiliations:** Holmusk Inc., Singapore

**Author notes:** For the Alzheimer’s Disease Neuroimaging Initiative Data used in preparation of this article were obtained from the Alzheimer’s Disease Neuroimaging Initiative (ADNI) database (adni.loni.usc.edu). As such, the investigators within the ADNI contributed to the design and implementation of ADNI and/or provided data but did not participate in analysis or writing of this report. A complete listing of ADNI investigators can be found at: http://adni.loni.usc.edu/wpcontent/uploads/how_to_apply/ADNI_Acknowledgement_List.pdf. **CORRESPONDING AUTHOR** Correspondence to Joydeep Sarkar.

## Abstract

To date, few advanced machine learning models have been developed for investigating the associations between features from brain imaging and individual Alzheimer’s disease (AD) related cognitive functional changes. Additionally, how these associations differ among different imaging modalities is unclear. Here we investigated 3D convolutional neural network (CNN) models which were trained to predict sub-scores in 13-item Alzheimer’s Disease Assessment Scale - Cognitive Subscale (ADAS-Cog13) based on MRI and FDG-PET brain imaging data obtained from the ADNI database. We found that each key ADAS-Cog13 sub-score was associated with a specific set of brain features within an imaging modality. Overall, sub-scores were strongly associated with structural changes of subcortical regions including amygdala, hippocampus, and putamen, and were associated with metabolic changes of cortical regions including the cingulated gyrus, occipital cortex, middle front gyrus, precuneus cortex, and the cerebellum. Our findings provided insights into complex AD etiology. Our analytical pipeline can also be utilized to study other brain diseases.
