## Supplementary Table 5 for "Characterizing brain imaging features associated with ADAS-Cog13 sub-scores with 3D convolutional neural networks"

### Sheet: MRI-FI
Supplementary Table 5. Feature importance scores of brain regions in MRI based 3D CNN model.
brain_regions	Q1	Q4	Q7	Q8
Hippocampus	21.1841	28.595	27.812	30.8818
Putamen	7.39324	10.7184	2.63384	7.91271
Amygdala	7.31353	12.9134	5.91127	10.4271
Precuneous_Cortex	5.99712	7.04425	1.47313	4.8886
Intracalcarine_Cortex	5.53003	7.09897	1.3285	6.41701
Insular_Cortex	5.24625	9.50531	2.96147	5.45164
Middle_Temporal_Gyrus--_posterior_division	5.03887	6.56067	1.93654	6.32132
Parietal_Opercular_Cortex	4.99163	6.52276	0.754298	3.84962
Precentral_Gyrus	4.86087	6.56087	1.45244	6.22097
Caudate	4.81597	6.36876	0.747466	5.60576
Lateral_Occipital_Cortex--_superior_division	4.70729	6.822	1.47721	6.56286
Pallidum	4.66857	6.82006	1.51435	4.57333
Postcentral_Gyrus	4.27956	7.55493	1.22108	5.24292
Planum_Polare	4.02808	7.62429	2.66974	5.96215
Temporal_Occipital_Fusiform_Cortex	3.99172	5.23041	0.605114	2.41934
Central_Opercular_Cortex	3.8983	4.6489	0.817164	2.47949
Temporal_Fusiform_Cortex--_posterior_division	3.77081	5.89441	2.57961	7.69753
Parahippocampal_Gyrus--_anterior_division	3.73135	7.65165	2.4959	7.85726
Cerebellum	3.65693	4.36348	0.847102	3.99958
Cingulate_Gyrus--_anterior_division	3.45378	4.14892	0.766515	3.75084
Cingualte_Gyrus--posterior_division	3.43886	5.00467	1.59359	5.3692
Thalamus	3.38918	4.6118	0.988871	3.11557
Occipital_Fusiform_Gyrus	3.37028	4.7893	0.932514	5.05124
Lingual_Gyrus	3.17335	5.0951	0.614139	3.25707
Superior_Parietal_Lobule	3.0819	5.66844	1.22358	3.09056
Lateral_Occipital_Cortex--_inferior_division	2.98678	4.95737	0.70196	3.50143
Cuneal_Cortex	2.97516	4.81013	0.618831	3.5958
Frontal_Pole	2.96973	3.80891	0.432996	2.38635
Lateral_Ventricle	2.81213	3.58359	0.534937	3.81421
Juxtapositional_Lobule_Cortex	2.75973	2.94926	0.443103	2.50258
Frontal_Orbital_Cortex	2.57564	3.69896	0.700538	2.81731
Angular_Gyrus	2.43938	4.00704	0.466698	3.39478
Inferior_Temporal_Gyrus--_posterior_division	2.39184	3.60879	1.1133	3.57057
Middle_Frontal_Gyrus	2.36687	2.97913	0.548282	2.33474
Planum_Temporale	2.15857	4.25135	0.35696	2.5075
Temporal_Fusiform_Cortex--_anterior_division	2.10821	4.10655	1.12528	3.76721
Paracingulate_Gyrus	2.09579	2.37514	0.808492	2.67419
Subcallosal_Cortex	2.0144	2.74417	0.489294	3.07705
Superior_Frontal_Gyrus	1.76469	2.2118	0.434591	2.77796
Heschls_Gyrus_includes_H1_and_H2	1.70444	3.2472	0.353643	1.80414
Middle_Temporal_Gyrus--_temporooccipital_part	1.60025	2.71622	0.311857	2.23892
Parahippocampal_Gyrus--_posterior_division	1.59455	2.06334	1.13217	2.39427
Supracalcarine_Cortex	1.50308	2.01072	0.245151	2.22867
Supramarginal_Gyrus--_posterior_division	1.4012	3.02741	0.353408	2.9569
Accumbens	1.39259	1.7067	0.225098	2.3534
Inferior_Temporal_Gyrus--_anterior_division	1.39022	2.79435	0.692661	2.421
Frontal_Operculum_Cortex	1.28501	1.48586	0.300343	1.51035
Occipital_Pole	1.11442	1.70498	0.364004	1.4772
Temporal_Pole	1.11056	1.76953	0.477982	2.451
Superior_Temporal_Gyrus--_posterior_division	1.03909	1.69271	0.539456	1.47288
Supramarginal_Gyrus--_anterior_division	1.02312	1.84068	0.303533	1.46553
Inferior_Temporal_Gyrus--_temporooccipital_part	1.01846	1.24426	0.232772	1.2155
Inferior_Frontal_Gyrus--_pars_triangularis	0.723825	1.03913	0.111803	0.602574
Inferior_Frontal_Gyrus--_pars_opercularis	0.606302	0.794373	0.256115	0.692509
Middle_Temporal_Gyrus--_anterior_division	0.510779	0.752197	0.160518	0.936571
Superior_Temporal_Gyrus--_anterior_division	0.497618	0.931749	0.307103	0.762526
