## Supplementary Table 6 for "Characterizing brain imaging features associated with ADAS-Cog13 sub-scores with 3D convolutional neural networks"

### Sheet: FDG-FI
Supplementary Table 6. Feature importance scores of brain regions in FDG-PET based 3D CNN model.
brain_regions	Q1	Q4	Q7	Q8
Cerebellum	2.24308	3.67165	0.382898	3.31755
Cingualte_Gyrus--posterior_division	2.1396	4.35848	1.15379	8.53768
Intracalcarine_Cortex	1.65098	2.10802	0.2682	2.02508
Precuneous_Cortex	1.53138	2.70119	0.369181	2.31052
Middle_Frontal_Gyrus	1.48231	3.13785	0.497751	2.67265
Lateral_Occipital_Cortex--_inferior_division	1.45266	2.79826	0.469926	2.3244
Postcentral_Gyrus	1.43075	2.17487	0.141931	1.95083
Frontal_Pole	1.35758	2.04758	0.403993	2.91699
Lingual_Gyrus	1.35618	2.10867	0.301186	1.96236
Precentral_Gyrus	1.23408	2.47024	0.150801	2.46788
Thalamus	1.23146	2.23697	0.519604	2.47108
Middle_Temporal_Gyrus--_temporooccipital_part	1.02211	2.3091	0.278576	1.38234
Putamen	0.996308	1.77373	0.448074	4.23653
Inferior_Frontal_Gyrus--_pars_triangularis	0.961401	0.652378	0.0647081	0.710465
Superior_Frontal_Gyrus	0.946302	2.01901	0.116968	1.71015
Lateral_Occipital_Cortex--_superior_division	0.909913	1.63101	0.208368	1.54732
Middle_Temporal_Gyrus--_posterior_division	0.85428	1.07017	0.442654	1.22906
Occipital_Pole	0.735492	1.11054	0.431611	1.86483
Angular_Gyrus	0.694183	1.00371	0.0963163	1.19535
Inferior_Temporal_Gyrus--_temporooccipital_part	0.64572	1.05899	0.0719502	0.856106
Inferior_Temporal_Gyrus--_posterior_division	0.614794	1.15274	0.223568	0.699792
Superior_Parietal_Lobule	0.578321	1.00863	0.161046	0.858826
Cingulate_Gyrus--_anterior_division	0.549224	0.749551	0.052735	0.994321
Cuneal_Cortex	0.509434	1.06954	0.133974	1.47932
Inferior_Frontal_Gyrus--_pars_opercularis	0.48675	0.731416	0.139659	0.86001
Parietal_Opercular_Cortex	0.473394	0.656374	0.18198	0.671685
Planum_Temporale	0.461328	0.532757	0.146821	0.646376
Frontal_Orbital_Cortex	0.460322	0.795047	0.208027	1.23472
Occipital_Fusiform_Gyrus	0.446631	0.950427	0.16307	0.694769
Supramarginal_Gyrus--_posterior_division	0.420307	0.7661	0.116178	0.681585
Juxtapositional_Lobule_Cortex	0.407265	0.949333	0.175187	0.949726
Heschls_Gyrus_includes_H1_and_H2	0.392242	0.639277	0.108176	0.981203
Paracingulate_Gyrus	0.370176	0.671563	0.220833	0.750344
Central_Opercular_Cortex	0.358308	0.608458	0.0820539	0.735292
Hippocampus	0.357189	0.981471	0.117302	0.585996
Supramarginal_Gyrus--_anterior_division	0.32234	0.402582	0.051497	0.525358
Temporal_Occipital_Fusiform_Cortex	0.286372	0.620525	0.0916749	0.407957
Middle_Temporal_Gyrus--_anterior_division	0.281222	0.39694	0.0387757	0.463264
Temporal_Fusiform_Cortex--_posterior_division	0.25928	0.592826	0.0670296	0.619192
Supracalcarine_Cortex	0.239059	0.280155	0.0491561	0.232933
Insular_Cortex	0.207817	0.32604	0.0364269	0.29947
Superior_Temporal_Gyrus--_posterior_division	0.206987	0.394828	0.0622693	0.358901
Inferior_Temporal_Gyrus--_anterior_division	0.191197	0.267274	0.0346796	0.321412
Parahippocampal_Gyrus--_anterior_division	0.183399	0.623554	0.0659439	0.655125
Temporal_Pole	0.172863	0.389522	0.0421299	0.304589
Frontal_Operculum_Cortex	0.169624	0.303185	0.029737	0.262819
Caudate	0.158017	0.435481	0.0259873	0.616805
Superior_Temporal_Gyrus--_anterior_division	0.151808	0.217345	0.019983	0.184085
Pallidum	0.119973	0.238083	0.0394394	0.285417
Parahippocampal_Gyrus--_posterior_division	0.11324	0.161718	0.0816643	0.142407
Accumbens	0.113163	0.155808	0.0727521	0.431566
Planum_Polare	0.102608	0.220003	0.0145244	0.212158
Subcallosal_Cortex	0.096136	0.139979	0.0489224	0.218683
Temporal_Fusiform_Cortex--_anterior_division	0.0939971	0.194916	0.0214918	0.181153
Amygdala	0.0570881	0.150775	0.0131113	0.129172
Lateral_Ventricle	0.0490983	0.0824187	0.0168863	0.0829855
